# scCDC: a computational method for gene-specific contamination detection and correction in single-cell and single-nucleus RNA-seq data

**DOI:** 10.1101/2022.11.24.517598

**Authors:** Weijian Wang, Yihui Cen, Zezhen Lu, Yueqing Xu, Tianyi Sun, Ying Xiao, Wanlu Liu, Jingyi Jessica Li, Chaochen Wang

## Abstract

In droplet-based single-cell RNA-seq (scRNA-seq) and single-nucleus RNA-seq (snRNA-seq) assays, systematic contamination of ambient RNA molecules biases the estimation of genuine transcriptional levels. To correct the contamination, several computational methods have been developed. However, these methods do not distinguish the contamination-causing genes and thus either under- or over-corrected the contamination in our in-house snRNA-seq data of virgin and lactating mammary glands. Hence, we developed scCDC as the first method that specifically detects the contamination-causing genes and only corrects the expression counts of these genes. Benchmarked against existing methods on synthetic and real scRNA-seq and snRNA-seq datasets, scCDC achieved the best contamination correction accuracy with minimal data alteration. Moreover, scCDC applies to processed scRNA-seq and snRNA-seq data with empty droplets removed. In conclusion, scCDC is a flexible, accurate decontamination method that detects the contamination-causing genes, corrects the contamination, and avoids the over-correction of other genes.
