## Supplementary Table 1 for "scCDC: a computational method for gene-specific contamination detection and correction in single-cell and single-nucleus RNA-seq data"

### Sheet:  Pancreas scRNA-seq
#Gene network modules identified by WGCNA in pancrea scRNA-seq dataset before and after scCDC correction. The modules presented in Figure 6 are highlighted. GCGs are in red.
Before correction					After correction
Module	Top10 interactive genes	Cluster enrichement		Module	Top10 interactive genes	Cluster enrichement
1	Cenpe,Hmmr,Knl1,Tpx2,Mki67,Birc5,Ccna2,Nuf2,Cenpf,Plk1	Endothelial		1	Iigp1,Serpinb2,Tmsb10,Gjb3,Nkd1,Gdpd2,Gabra3,Itgb1,Txn1,Gbx2	Endothelial
2	Rgs5,Ndufa4l2,Mgp,Tns1,Itga1,Heyl,Aspn,Kcnj8,Abcc9,Ecm1	Endothelial		2	Rgs5,Ndufa4l2,Mgp,Tns1,Itga1,Heyl,Aspn,Kcnj8,Ecm1,Abcc9	Endothelial
3	Kdr,Emcn,Esm1,Plvap,Flt1,Ednrb,Adgrl4,Eng,Cyp1a1,Pecam1	Endothelial		3	Kdr,Emcn,Esm1,Plvap,Flt1,Ednrb,Adgrl4,Eng,Cyp1a1,Pecam1	Endothelial
4	Mafa,Ppp1r1a,Glp1r,Ero1lb,G6pc2,Ucn3,Prss53,Slc2a2,Prlr,Fkbp1b	Beta		4	Mzb1,Cd74,Cd52,Ly6d,H2-Ab1,Iglc2,Iglv1,Fcrla,Cd79b,Iglc3	B cell
5	Nkg7,Ms4a4b,Cd28,Txk,Ms4a6b,Trbc2,Atp10a,Sell,Kcnn4,Gpr171	B cell		5	Cx3cr1,Rgs1,Lilrb4a,Ms4a7,Mpeg1,Csf1r,C3ar1,Fyb,Mmp12,Spi1	Endothelial
6	Hrc,Hrct1,Map3k7cl,Jph2,Lmod1,Ccn2,Pdlim3,Rplp0,Rps11,Rpl10a	Endothelial		6	Arhgef26,Adamtsl1,Kcna1,Edil3,Ngfr,Foxd3,Btc,Ptn,Gask1b,Adamts5	Endothelial
7	Rgs1,Cx3cr1,Lilrb4a,Ms4a7,Mpeg1,Ccl4,Csf1r,C3ar1,Mmp12,C1qb	Endothelial		7	Ska3,Neil3,Mxd3,Ncaph,Cdca5,Sgo2a,Rrm2,Ect2,Car2,Tuba1c	Endothelial
8	Gm12688,Zfp536,Greb1,Dtna,Kcna6,Ucn2,Gpm6b,Rftn2,Sox10,Gfap	Endothelial		8	Sst,Arg1,Rbp4,Cd24a,Hhex,Clu,Dpp6,Ly6h,Mest,Ier2	Delta
9	Dynll1,Id1,Stmn1,Esd,Crip1,Cd151,Nhp2,Klf6,Txn1,Dusp6	Endothelial		9	Cenpe,Hmmr,Knl1,Tpx2,Birc5,Mki67,Nuf2,Dlgap5,Cenpf,Ccna2	Endothelial
10	Ticrr,Rad51ap1,Exo1,Dtl,Lrr1,Mcm3,Clspn,Eme1,Sgo1,E2f8	Endothelial		10	Jun,Fos,Egr1,Btg2,Cd81,H3f3b,Junb,Bambi,Atf3,Ctsl	None
11	Serpina12,Tnip3,Ces1f,Pthlh,Gm4951,App,Tuba1b,Rarb,Prdx4,Aunip	Endothelial		11	Ticrr,Rad51ap1,Exo1,Dtl,Lrr1,Eme1,Clspn,Plk4,Rras2,Smc4	Endothelial
12	Ska3,Neil3,Mxd3,Ncaph,Cdca5,Sgo2a,Rrm2,Ect2,Car2,Tuba1c	Endothelial		12	Cdh19,Phox2b,S100b,Col14a1,Sox2,C1ql1,Fgf5,Insc,Tmprss5,Gm36356	Endothelial
13	Adamtsl1,Arhgef26,Ngfr,Edil3,Kcna1,Foxd3,Btc,Ptn,Adamts5,Gask1b	Endothelial		13	Mafa,Ppp1r1a,Glp1r,Ero1lb,Ucn3,G6pc2,Prss53,Slc2a2,Prlr,Fkbp1b	Beta
14	Matn4,Sema3b,Itga7,Aspa,Dok4,Gm29083,Slitrk5,Lfng,Gpnmb,Hspb2	Endothelial		14	Runx3,Plbd1,Plau,Ccl4,Dppa3,H2-M2,Lilr4b,Rab7b,Adgre1,Lilra5	Endothelial
15	Galnt17,Adam11,Npm1,Rgs8,Npc2,Vstm2b,Eef1b2,Myzap,Pcbp4,H2afz	Endothelial		15	Myo5c,Krt17,Cldn2,Krt23,Nfe2l3,Onecut1,Krt19,Wfdc18,Il1rn,Ankrd1	Endothelial
16	Runx3,Plbd1,Plau,Dppa3,Lilr4b,H2-M2,Rab7b,Adgre1,Lilra5,Aif1	Endothelial		16	Mab21l2,Hoxa9,Hoxd9,F2rl2,Hoxa11,Wnt2,Sema3a,Mkrn3,Raet1e,Pitx1	Endothelial
17	Tmsb10,Cdk6,Iigp1,Gjb3,Itgb1,Serpinb2,Pmaip1,Ppib,Atox1,Zyx	Endothelial		17	Evi2a,Arhgap30,Irf4,Arhgdib,Selplg,Ctla4,Cd37,Itga4,Pld4,Laptm5	B cell
18	Myo5c,Krt17,Cldn2,Nfe2l3,Krt23,Onecut1,Krt19,Wfdc18,Il1rn,Ankrd1	Endothelial		18	Gpx3,Gcg,Pyy,Etv1,Pappa2,Gc,Sfrp5,Calb1,Cltrn,Malat1	Alpha
19	Gpx3,Pappa2,Gc,Etv1,Ttr,Sfrp5,Pyy,Cltrn,Wnk3,Calb1	Alpha		19	Zfp536,Greb1,Kcna6,Rftn2,Gm12688,Dtna,Gpm6b,Gfap,Ucn2,Sox10	Endothelial
20	Sfrp4,Foxf2,Mmp13,Akr1c18,Msx1,Fam181b,Asgr1,Ssc5d,Cmklr1,Eif4a1	Endothelial		20	Upk1b,Tpbgl,Spag5,Cavin2,Mst1r,Nek2,Actg1,Ube2s,S100a11,Asf1b	Endothelial
21	Rbp4,Arg1,Jun,Ier2,Cd24a,Hhex,Clu,Tspan8,Btg2,Fos	Delta		21	Hrc,Map3k7cl,Hrct1,Jph2,Lmod1,Myl9,Nexn,Pdlim3,Tuba1b,App	Endothelial
22	Mab21l2,Hoxa9,Hoxd9,F2rl2,Hoxa11,Wnt2,Sema3a,Raet1e,Mkrn3,Pitx1	Endothelial		22	Reg3b,Cpb1,Cela2a,Cpa1,Pnlip,Cel,Spink1,Tff2,Try4,Pnliprp1	None
23	Fstl1,Col6a1,Fn1,Col1a2,Bgn,Sparc,Col3a1,Col1a1,Aebp1,Ifitm3	Endothelial		23	Fstl1,Col6a1,Fn1,Col1a2,Bgn,Sparc,Col3a1,Col1a1,Aebp1,Ifitm3	Endothelial
24	Mzb1,Cd74,Cd52,H2-Ab1,Ly6d,Iglc2,Cd79b,Iglv1,Fcrla,Iglc3	B cell		24	Tead2,Dynll1,Arhgap42,Id1,Crip1,Rras,Klf6,Stmn1,Pxdc1,Sphk1	Endothelial

### Sheet: L5 mammary gland snRNA-seq
#Gene network modules identified by WGCNA in L5 mammary gland snRNA-seq dataset before and after scCDC correction. The modules presented in Figure 6 are highlighted. GCGs are in red.
Before correction				After correction
Module	Top10 interactive genes	Cluster enrichement		Module	Top10 interactive genes	Cluster enrichement
1	Retnla,Ednrb,Ccl9,Lyve1,Cd209f,Pf4,Ms4a8a,Gm15987,Cd209g,Rcsd1	Immune		1	Mctp1,F13a1,Mrc1,Tbxas1,Pid1,Nrros,Stab1,Fli1,Bank1,Abca9	Immune
2	Ebf1,Dlc1,Cped1,Zeb1,Lama4,Adamts12,Ebf2,B3galt1,Zeb2,Prkce	Adipo		2	Ebf1,Dlc1,Cped1,Zeb1,Lama4,Adamts12,Ebf2,B3galt1,Zeb2,Prkce	Adipo
3	Lama2,Tnxb,Meg3,Nova1,Col3a1,Bicc1,Col1a2,Adgrd1,Ddr2,Pdgfra	Fibro		3	Mylk4,Trdn,Mlip,Ryr1,Nctc1,Mlf1,Mypn,Kbtbd12,5730419F03Rik,Slc8a3	SkelMusc
4	Ankef1,Tenm4,Cidec,Car3,Acvr1c,Nrg4,Negr1,Plin1,Fgf14,Prkar2b	Adipo		4	Wap,Glycam1,Csn3,Csn2,Gm42418,Gm10076,Tpt1,Rpl32,Rpl41,Rps29	AlveoDiff
5	Knl1,Neil3,Top2a,Kif4,Kif15,Cenpe,Tpx2,Cenpf,Kntc1,Diaph3	Lumprog		5	Ankef1,Tenm4,Cidec,Car3,Acvr1c,Nrg4,Negr1,Plin1,Fgf14,Prkar2b	Adipo
6	Ptprc,Arhgap15,Ly86,Fyb,Inpp5d,Dock2,Myo1f,Nlrp1b,March1,Ctss	None		6	Lama2,Meg3,Tnxb,Col3a1,Col1a2,Itgbl1,Bicc1,Pdgfra,Abca8a,Fap	Fibro
7	Mctp1,F13a1,Mrc1,Tbxas1,Pid1,Nrros,Stab1,Bank1,Fli1,Abca9	Immune		7	Retnla,Ednrb,Lyve1,Ccl9,Cd209f,Pf4,Cd209g,Ms4a8a,Rcsd1,Fcna	Immune
8	Atp2b2,Xdh,Fam20a,Slc28a3,Rapgef5,B4galt1,Shank2,Tbc1d8,St6galnac3,St6gal1	None		8	Ptprc,Arhgap15,Ly86,Fyb,Inpp5d,Dock2,Myo1f,March1,Nlrp1b,Ctss	Immune
9	Cyyr1,Ptprb,Flt1,Adgrl4,Shank3,Pecam1,Cdh5,Erg,Adgrf5,Egfl7	Endo		9	Shank2,Gm20629,St6gal1,Rph3al,Csn1s2a,Slc39a8,Gphn,Kcnk5,Mapk4,Dnajc6	None
10	Tph1,Tnr,Wnk4,Gm10032,Ttc6,Esrrb,Slc35f3,Tmprss6,Sv2c,Unc5d	HormSens		10	Cyyr1,Ptprb,Flt1,Adgrl4,Shank3,Pecam1,Cdh5,Erg,Adgrf5,Egfl7	Endo
11	Myh11,Kcnq5,Csmd1,Rbpms,Carmn,Mylk,Prkg1,Cald1,Cacnb4,Synpo2	Bas/Myo		11	Sirpb1a,Sirpb1c,Sirpb1b,Gm9733,Chil3,Treml4,F10,Ear2,Flt3,Fpr2	Immune
12	Mylk4,Trdn,Ryr1,Mlip,Nctc1,Mlf1,Mypn,Kbtbd12,5730419F03Rik,Slc8a3	SkelMusc		12	Tph1,Tnr,Wnk4,Gm10032,Ttc6,Esrrb,Slc35f3,Tmprss6,Sv2c,Unc5d	HormSens
				13	Myh11,Kcnq5,Csmd1,Rbpms,Carmn,Mylk,Prkg1,Cald1,Cacnb4,Synpo2	Bas/Myo
				14	Nova1,Adgrd1,Ddr2,Scara5,Fstl1,Opcml,Zfpm2,Fndc1,Efemp1,Flrt2	Fibro
