## Supplementary Table 2 for "scCDC: a computational method for gene-specific contamination detection and correction in single-cell and single-nucleus RNA-seq data"

### Sheet: Sheet1
Dataset	nCount	nFeature	percent.mt	Number of variable genes	Number of PC	Resolution before correction	Data Source
mouse_skeletal muscle	unset	200-3200	unset	2000	12	0.5	syn21694522
mouse_epididymal white adipose tissue	>1000	>500	<15	2000	16	0.1	GSM4878207
mouse_liver	<60000	>300	unset	2000	16	1	GSM5073381
human_lung	unset	unset	unset	2000	10	0.6	GSM3489185
human_ileum	unset	>200	<50	2000	10	0.7	GSM3587009
mouse_heart	unset	>200	<20	2000	15	0.5	GSE151048
human_colon	<50000	>1000	<25	2000	10	0.7	GSM5024089
mouse_skin	unset	200-5000	<10	2000	12	0.6	GSM4230078
mouse_pancreatic islets	>500	>200	<20	2000	20	unset	SRR10751504
mouse_retina	unset	>500	<10	2000	15	0.3	GSM2177570
mouse_mammary gland(L5)	unset	200-6000	<2	2000	15	0.2	Generated in this study
mouse_mammary gland(Virgin)	unset	200-8000	<5	3000	15	0.2	Generated in this study
PBMC (naïve_cytotoxic_T and cytotoxic_T)	unset	unset	<5	1000	6	0.2	Zheng et al., 2016
simulated PBMC dataset(contaminated and uncontaminated)	unset	unset	unset	2000	7	unset	scDesgin2
